# A corpus for differential diagnosis: an eye diseases use case

**DOI:** 10.1101/2021.05.10.443343

**Authors:** Antonio Jimeno Yepes, David Martinez Iraola, Pieter Barnard, Tinu Theckel Joy

## Abstract

We have created a corpus for the extraction of information related to diagnosis from scientific literature focused on eye diseases. It was shown that the annotation of entities has a relatively large agreement among annotators, which translates into strong performance of the trained methods, mostly BioBERT. Furthermore it was observed that relation annotation in this domain has challenges, which might require additional exploration.

When using the trained models on MEDLINE, we could identify confirmed knowledge about the diagnosis of eye diseases and relevant new information, which supports the developments in this work. The corpus that we have developed is publicly available, thus the scientific community is able to reproduce our work and reuse the corpus in their work.
