## Supplemental data 1 for "A corpus for differential diagnosis: an eye diseases use case"

### Sheet: Eye diseases
Relation: Diagnosed with
Disease	Diagnostic tool	Frequency
glaucomas	tomogr optical coherence	51
diabetic macular edema	tomogr optical coherence	49
glaucomatous	tomogr optical coherence	19
macular retinal edema	tomogr optical coherence	18
glaucomas	visual field study	12
glaucomas	mtcp1	11
glycogen storage disease type ii	tomogr optical coherence	11
armd (age related macular degeneration)	tomogr optical coherence	10
myopias	tomogr optical coherence	10
cme	tomogr optical coherence	10
Relation: Diagnosed with
Symptom	Diagnostic tool	Frequency
cnv	doxorubicin/fluorouracil	22
cnv	octa	13
hole, macular	tomogr optical coherence	11
visual field defect	mtcp1	10
calcinoses	cat scans, x ray	10
vitreomacular traction	tomogr optical coherence	9
field loss	manual perimetry	8
atrophies	tomogr optical coherence	8
epiretinal membranes	tomogr optical coherence	8
atrophy, geographic	sd oct	7
Relation: Has risk factor
Disease	Characteristic	Frequency
amblyopia	children	9
amblyopia	preverbal children	5
strabismus	children	5
fibroplasias, retrolental	infants	5
retinoblastomas	children	5
glaucoma, chronic simple	vf	4
glaucomas	cone density	4
amblyopia	preschool children	4
retinopathy of prematurity, stage 3	infants	4
fibroplasias, retrolental	premature infants	3
Relation: Has symptom
Disease	Symptom	Frequency
glaucomas	visual field defect	30
armd (age related macular degeneration)	atrophy, geographic	20
glycogen storage disease type ii	atrophy, geographic	19
glycogen storage disease type ii	cnv	15
diabetic retinopathies	ppls	12
glycogen storage disease type ii	drusen	11
armd (age related macular degeneration)	cnv	10
armd (age related macular degeneration)	choroidal neovasc	10
glaucomas	blindness	8
diabetic macular edema	dystonia, dopa responsive, due to sepiapterin reductase deficiency	8

### Sheet: Diabetic Retinopathy
Relation: Diagnosed with
Disease	Diagnostic tool	Frequency
diabetic macular edema	tomogr optical coherence	43
diabetic macular edema	spectral domain optical coherence tomography	12
diabetic macular edema	fluorescein angiography	9
disease, retinal	ophthalmoscopies	7
disease, retinal	tomogr optical coherence	6
diabetic retinopathies	nmfp	6
diabetic retinopathies	doxorubicin/fluorouracil	5
diabetic macular edema	fluorescein angiography	4
diabetic retinopathies	dislo200	4
diabetic retinopathies	uwf imaging	4
Relation: Diagnosed with
Symptom	Diagnostic tool	Frequency
h/ma	uwf images	6
fluorescein pooling	oct images	5
h/mas	uwf images	5
h/ma	etdrs photos	5
dystonia, dopa responsive, due to sepiapterin reductase deficiency	spectral domain optical coherence tomography	5
dystonia, dopa responsive, due to sepiapterin reductase deficiency	tomogr optical coherence	5
h/mas	etdrs photos	4
cystoid spaces	oct images	4
retinal nonperfusion	confocal red free imaging	3
hard exudates	tomogr optical coherence	3
Relation: Has risk factor
Disease	Characteristic	Frequency
diabetic retinopathies	age at diagnosis	3
diabetic macular edema	acuities, visual	2
disease, retinal	black	2
disease, retinal	white	2
disease, retinal	cbmt	2
diabetic macular edema	macular thickness	2
diabetic macular edema	vd of scp	2
diabetic retinopathies	npi	2
diabetic retinopathies	npa	2
diabetic retinopathies	use of insulin treatment	2
Relation: Has symptom
Disease	Symptom	Frequency
diabetic retinopathies	ppls	12
diabetic macular edema	dystonia, dopa responsive, due to sepiapterin reductase deficiency	8
diabetic retinopathies	peripheral lesions	6
diabetic retinopathies	blindness	5
pdr	ppls	3
proliferative dr	ppls	2
diabetic retinopathies	peripheral lesions	2
diabetic macular edema	hyperreflective dots	2
diabetic retinopathies	blindness	2
diabetic retinopathies	h/ma	2

### Sheet: Glaucoma
Relation: Diagnosed with
Disease	Diagnostic tool	Frequency
glaucomas	tomogr optical coherence	70
glaucomas	visual field study	12
glaucomas	mtcp1	11
oag	ooi	9
glaucomas	hormone replacement therapies	9
early glaucoma	tomogr optical coherence	9
glaucomas	automated perimetry	8
glaucomas	swap	7
glaucoma, chronic simple	fdt	7
oag	tomogr optical coherence	7
Relation: Diagnosed with
Symptom	Diagnostic tool	Frequency
visual field defect	mtcp1	7
rnfl defects	tomogr optical coherence	7
pas	gonioscopies	6
closed angle	gonioscopies	6
field loss	mtcp1	6
rnfl defects	red free rnfl photographs	6
glaucomatous damage	tomogr optical coherence	5
visual field defect	tomogr optical coherence	5
closed angles	gonioscopies	5
open angles	gonioscopies	5
Relation: Has risk factor
Disease	Characteristic	Frequency
glaucomas	cone density	4
glaucomas	retinal ganglion cell density	3
glaucomas	glaucoma progression	3
glaucoma, chronic simple	vf	3
glaucoma, chronic simple	iop	2
glaucomas	aged	2
pacg	women	2
preperimetric glaucoma	ppmi	2
glaucoma, chronic simple	mean lt	2
glaucoma, chronic simple	lt	2
Relation: Has symptom
Disease	Symptom	Frequency
glaucomas	visual field defect	29
glaucomas	blindness	6
npg	disc hemorrhage	6
glaucomas	progressive rnfl thinning	5
npg	sci	5
glaucomas	rnfl defects	5
glaucomas	oht	5
pacg	disc hemorrhage	5
oag	lc defects	5
oag	dermatitis herpetiformis, familial	4

### Sheet: Macular Degeneration
Relation: Diagnosed with
Disease	Diagnostic tool	Frequency
diabetic macular edema	tomogr optical coherence	49
macular retinal edema	tomogr optical coherence	16
glycogen storage disease type ii	tomogr optical coherence	11
cme	tomogr optical coherence	10
armd (age related macular degeneration)	tomogr optical coherence	10
diabetic macular edema	fluorescein angiography	9
cme	ffa	8
diabetic macular edema	spectral domain optical coherence tomography	6
diabetic macular edema	spectral domain optical coherence tomography	6
neovascular age related macular degeneration	tomogr optical coherence	6
Relation: Diagnosed with
Symptom	Diagnostic tool	Frequency
atrophies	tomogr optical coherence	8
cnv	doxorubicin/fluorouracil	7
ga	sd oct	7
intraretinal rpe migration	tomogr optical coherence	6
ga	color photographs	6
drusen	photography	5
fluorescein pooling	oct images	5
dystonia, dopa responsive, due to sepiapterin reductase deficiency	spectral domain optical coherence tomography	5
dystonia, dopa responsive, due to sepiapterin reductase deficiency	tomogr optical coherence	5
drusen	icg v	5
Relation: Has risk factor
Disease	Characteristic	Frequency
diabetic macular edema	acuities, visual	2
edema, cystoid macular	preterm infants	2
cme	children	2
cme	premature infants	2
glycogen storage disease type ii	da	2
rpd	arms2 risk alleles	2
exudative amd	autofluorescence	2
glycogen storage disease type ii	activation, complement	2
diabetic macular edema	vd of scp	2
diabetic retinopathies	npi	2
Relation: Has risk factor
Disease	Symptom	Frequency
glycogen storage disease type ii	atrophy, geographic	25
armd (age related macular degeneration)	atrophy, geographic	18
glycogen storage disease type ii	cnv	11
glycogen storage disease type ii	drusen	11
diabetic macular edema	dystonia, dopa responsive, due to sepiapterin reductase deficiency	8
armd (age related macular degeneration)	atrophy, geographic	7
neovascular amd	atrophy, geographic	6
glycogen storage disease type ii	choroidal neovasc	6
armd (age related macular degeneration)	choroidal neovasc	6
diabetic retinopathies	ppls	5
